# Genomic profiling of cell lines reveals hidden research bias and caveats

**DOI:** 10.1101/2020.02.23.961516

**Authors:** Yongwen Luo, Lingao Ju, Yi Zhang, Yu Xiao, Xinghuan Wang

**Author notes:** **Corresponding author:** Dr. Xinghuan Wang.

## Abstract

Cancer cell lines are extremely valuable tools for carcinoma research. Biodiversity of cell lines and continuous random mutation in cell lines during passage, however, might result in phenotypic inconsistency and lead to biased experimental conclusions. Using statistics based on known and inferred protein interaction networks, as well as public research literature database, our study shows that essential driver genotypes of cell lines might have hidden impact on research results. Furthermore, by comprehensive genomic profiling of 8 most common used urothelial cell lines and comparing them to previous publications, we found that regardless of similar short tandem repeat (STR) profile, driver gene loss in cell lines could happen by random mutation. Our results suggest that clinical research using urothelial carcinoma cell lines might be influenced by cell line genotypes which could only be determined by next-generation sequencing. Meanwhile, this study indicates that the conditionally reprogrammed cells (CRCs), which closely resemble original tumor tissue, might represent a better alternative for in vitro research, which may be better used for personalized medicine.
