## Supplementary Table S2 for "Genomic profiling of cell lines reveals hidden research bias and caveats"

### Sheet: Table S2
Table S2. The list of genes in FGFR3 pathway and P53 pathway.
genes in FGFR3 pathway	genes in P53 pathway
FGFR3	PTEN
FGF	APAF1
EGF	CDK1
GF	CDK4
FGF2	CDK6
miR-10	BAX
SHC	BCL2
Crk	CASP3
Cb1	CDK2
Grb2	CHEK1
Ras	SERPINE1
miR-23	TNFRSF6
SHP2	CASP8
C3G	CASP9
Epsin	GADD45
SOS	TP53
miR-103	CCND1
PLCγ	SIAH1
CIN85	BCL2L1
miR101	ADGRB1
ERK	BID
RafB	ATM
EPS15	IGF1
Raf	CCNB1
Erk1	KAI1
Erk2	CDKN2A
MEK	CDKN1A
c-Myc	CCNE
endophilin	ATR
PI3K	CHEK2
Akt	MDM2
Akt/P	SFN
	TSC2
	CYC
	MDM4
	RPRM
	GTSE1
	LRDD
	PMAIP1
	BBC3
	TP53I3
	EI24
	SCOTIN
	PERP
	ZMAT3
	IGFBP3
	SERPINB5
	DDB2
	SESN1_3
	STEAP3
	RFWD2
	RCHY1
	CCNG1
	CCNG2
	PPM1D
	TP73
	CCND2
	CCND3
	RRM2
	TP53AIP1
	THBS1
	GORAB
	SESN2
	CCNB2
	SIVA1
	AIFM2
