## Supplementary Table S3 for "Genomic profiling of cell lines reveals hidden research bias and caveats"

### Sheet: Table S3
Table S3. The numbers of using cell line RT4 for research on that particular target gene.
gene	all	RT4
FGFR3	81	6
FGF	39	3
EGF	72	21
FGF2	32	2
miR-10	0	0
SHC	2	0
Crk	6	0
Cb1	3	1
Grb2	4	0
Ras	276	11
miR-23	0	0
SHP2	3	0
C3G	0	0
Epsin	0	0
SOS	1	1
miR-103	0	0
PLCγ	8	1
CIN85	0	0
miR101	3	0
ERK	122	9
RafB	0	0
EPS15	0	0
Raf	27	3
Erk1	62	7
Erk2	4	1
MEK	24	4
c-Myc	104	7
endophilin	1	1
PI3K	128	10
Akt	305	35
PTEN	63	4
APAF1	3	1
CDK1	13	3
CDK4	42	1
CDK6	24	1
BAX	130	13
BCL2	38	4
CASP3	259	28
CDK2	29	4
CHEK1	7	0
SERPINE1	3	0
TNFRSF6	1	0
CASP8	15	4
CASP9	13	1
GADD45	1	0
TP53	62	17
CCND1	39	0
SIAH1	1	0
BCL2L1	34	0
ADGRB1	0	0
BID	17	3
ATM	19	3
IGF1	3	0
CCNB1	40	3
KAI1	10	0
CDKN2A	54	2
CDKN1A	45	9
CCNE	40	1
ATR	9	0
CHEK2	9	1
MDM2	24	0
SFN	6	0
TSC2	3	0
CYC	0	0
MDM4	2	0
RPRM	1	0
GTSE1	1	0
LRDD	0	0
PMAIP1	0	0
BBC3	1	1
TP53I3	0	0
EI24	0	0
SCOTIN	0	0
PERP	1	0
ZMAT3	0	0
IGFBP3	6	0
SERPINB5	1	0
DDB2	0	0
SESN1_3	0	0
STEAP3	1	0
RFWD2	0	0
RCHY1	0	0
CCNG1	2	0
CCNG2	1	1
PPM1D	2	1
TP73	3	0
CCND2	2	0
CCND3	0	0
RRM2	6	0
TP53AIP1	0	0
THBS1	5	3
GORAB	0	0
SESN2	1	0
CCNB2	2	0
SIVA1	0	0
AIFM2	1	0
