## Supplementary Table S4 for "Genomic profiling of cell lines reveals hidden research bias and caveats"

### Sheet: Table S4
Table S4. Clinical characteristics of the patients included in the study.
ID	Age (yr)	Gender	Symptom	Tumor
1214785	55	Male	Gross hematuria	NMIBC
1260287	57	Male	Gross hematuria	MIBC
